# Rapid phenotypic and metabolomic domestication of wild *Penicillium* molds on cheese

**DOI:** 10.1101/647172

**Authors:** Ina Bodinaku, Jason Shaffer, Allison B. Connors, Jacob L. Steenwyk, Erik Kastman, Antonis Rokas, Albert Robbat, Benjamin Wolfe

**Affiliations:** Tufts University, Department of Biology, Medford, MA, USA; Tufts University, Department of Chemistry, Medford, MA, USA; Vanderbilt University, Department of Biological Sciences, Nashville, TN, USA; Tufts University Sensory and Science Center, Medford, MA, USA

## Abstract

Fermented foods provide novel ecological opportunities for natural populations of microbes to evolve through successive recolonization of resource-rich substrates. Comparative genomic data have reconstructed the evolutionary histories of microbes adapted to food environments, but experimental studies directly demonstrating the process of domestication are lacking for most fermented food microbes. Here we show that during the repeated colonization of cheese, phenotypic and metabolomic traits of wild *Penicillium* molds rapidly change to produce mutants with properties similar to industrial cultures used to make Camembert and other bloomy rind cheeses. Over a period of just a few weeks, populations of wild *Penicillium* strains serially passaged on cheese resulted in the reduction or complete loss of pigment, spore, and mycotoxin production. Mutants also had a striking change in volatile metabolite production, shifting from production of earthy or musty volatile compounds (e.g. geosmin) to fatty and cheesy volatiles (e.g. 2-nonanone, 2-undecanone). RNA-sequencing demonstrated a significant decrease in expression of 356 genes in domesticated mutants, with an enrichment of many secondary metabolite production pathways in these downregulated genes. By manipulating the presence of neighboring microbial species and overall resource availability, we demonstrate that the limited competition and high nutrient availability of the cheese environment promote rapid trait evolution of *Penicillium* molds.

**IMPORTANCE:** Industrial cultures of filamentous fungi are used to add unique aesthetics and flavors to cheeses and other microbial foods. How these microbes adapted to live in food environments is generally unknown as most microbial domestication is unintentional. Our work demonstrates that wild molds closely related to the starter culture *Penicillium camemberti* can readily lose undesirable traits and quickly shift toward producing desirable aroma compounds. In addition to experimentally demonstrating a putative domestication pathway for *P. camemberti*, our work suggests that wild *Penicillium* isolates could be rapidly domesticated to produce new flavors and aesthetics in fermented foods.
