## Supplementary material for "Rapid phenotypic and metabolomic domestication of wild *Penicillium* molds on cheese": Table S1A-B

### Sheet: Table S1A
	Table S1A: Description of mutant classes and specific mutant isolates identified in the evolution of Penicillium commune strain 162_3FA.
	Broad Mutant Classes
		Form	Size	Elevation	Border/Margin	Surface	Opacity	Color
	Class I	filamentous	medium	flat	filiform	rough/powdery	opaque	milky white
	Class II	circular/less filamentous	largest	raised	entire	smooth (for a fungus)	opaque	pure white
	Class III	filamentous	small	raised	filiform	rough/powdery	opaque	minty green
	Ancestor/WT	filamentous	medium	raised edges flat center	filiform	powdery	opaque	teal green
	Specific Mutant Morphotypes Identified Across Populations
	Name/Nickname	Form	Size	Elevation	Border/Margin	Surface	Opacity	Color	Class	Reasoning for classification
	#1	filamentous	medium	flat	filiform	rough/powdery	opaque	beige/milky white	Class I	falt, beige - not sure about sporulation
	#2 - EH mutant	filamentous/jagged	medium	flat	filiform	rough/powdery	opaque	minty green	Class M
	#3	circular	punctiform	flat	filiform	rough/powdery	opaque	pure white	Class M
	#4	circular	punctiform	raised	round	smooth powder	opaque	light teal	Class III	raised, minty green, sporulating
	#5	circular	medium	flat	round	less powdery	opaque	dark mint green	Class III	mint green, sporulating - not sure about elevation
	#6	circular	medium	umbonate	round	smooth powder	opaque	minty green	Class III	raised, mint green, looks a lot like M9 on PCAMS
	#7	circular	medium	raised	round	powdery center	opaque	light beige/mint	Class II	raised, light beige, could be high sporulation
	#8	filamentous/jagged	medium	flat	filiform	rough/powdery	opaque	white	Class M
	#9 - cotton balls	filamentous	medium	raised	filiform	powdery	opaque	pure white	Class II	pure white, raised - think we tried to isolate this but never succeeded
	#10	circular	punctiform	raised	round	smooth powder	opaque	very light w/ yellow ct	Class III	raised, very light with green/yellow color
	#11	filamentous	medium	raised	filiform	sporulating	opaque	small beige dot in ct; pure white	Class II	raised, pure white
	#12	filamentous	medium	flat	filiform	rough/powdery	opaque	minty green/lighter than anc.	Class III	lighter mint green, sporlating - not sure about elevation
	#13	filamentous	medium	raised	filiform	puffy	opaque	mint green	Class III	raised, mint green, high sporulation
	#14	filamentous	sm/med	flat	filiform	rough/powdery	opaque	light beige/mint	Class I	flat, light beige - not sure about sporulation
	#15	circular	sm/med	flat	filiform	rough/powdery	opaque	pure white	Class II	flat but pure white, possibly moderate sporulation (powdery)
	#16	circular	punctiform	raised	round	smooth powder	opaque	green center white border	Class III	raised, green, high sporulation
	#17	circular	punctiform	raised	round	smooth powder	opaque	pure white	Class II	pure white, raised, possibly moderate sporulation (powdery)
	#18	filamentous	medium	flat	filiform	rough/powdery	opaque	pure white	Class I	flat, white, sporulating sides
	#19	filamentous	punctiform	flat	filiform	rough/powdery	opaque	pure white	Class I	white, flat - not sure about sporulation
	#20	filamentous	medium	raised	filiform	powdery	opaque	pure white with more filamentous edges	Class I	pure white, raised but sporulating sides - looks like M7 but not in T8 transfer
	#21 - crop circle	circular	medium	flat	round	smooth powder	opaque	dark mint green	Class III	high sporulating (?), mint green
	#22 - crop circle	circular	medium	flat	round	smooth powder	opaque	lighter mint green	Class III	high sporulating (?), mint green
	#23a	filamentous	medium	reverse umbonate	filiform	rough/powdery	opaque	white; less sporulating; transparent circle	Class M
	#23b	filamentous	medium	reverse umbonate	filiform	rough/powdery	opaque	white; more sporulating no transparency	Class M
	#23c	filamentous	medium	reverse umbonate	filiform	rough/powdery	opaque	mint green/hints of yellow; high sporulation	Class M
	#25	filamentous	medium	slight raise	filiform	powdery	opaque	mint green	Class III	mint green, slightly raised, high sporulation (powdery)
	#26	filamentous	small	flat	filiform	powdery	opaque	white; green ct. tip; clear edges	Class I	flat, powdery, mostly white

### Sheet: TableS1B
Table S1B: Distribution of mutant types across replicate populations and transfers in the experimental evolution of Penicillium commune 162_3FA. Data below show the number of colonies of Ancestor or mutants counted from 10-4 dilution plates of experimental populations. T1, T2, etc. = transfer number.
Penicillium Alone		Ancestor (wild-type) Morphotype Count	Mutant Morphotype Counts (see Table S1 for descriptions)
Transfer Time	Replicate		1	2	3	4	5	6	7	8	9	10	11	12	13	14	15	16	17	18	19	20	21	22	23A	23B	23C	25	26	Mutant Total		Class I
T1	A	231																												0		Class II
T1	B	234	2																											2		Class III
T1	C	181		1																										1		Class M
T1	D	217																												0
T2	A	245																												0
T2	B	316																												0
T2	C	128		1																										1
T2	D	145																												0
T3	A	238		1	1																									2
T3	B	219	1			1	10																							12
T3	C	325																												0
T3	D	275					1																							1
T4	A	184		1			14			1	5																			21
T4	B	48										5	2																	7
T4	C	187					1				2							84												87
T4	D	88				1	13	32	1	1																				48
T5	A	33				1	2	92			2			6																103
T5	B	7					136						5	3																144
T5	C	152									1			43	3	5	2													54
T5	D	6					17	46									1													64
T6	A	4					1	71						17	1						1									91
T6	B	2					105						14	1																120
T6	C	72									1	7		72							18									98
T6	D	4										30	56						3	1										90
T7	A	25	1										64																	65
T7	B	2										66	44								1									111
T7	C	0										37	49						2											88
T7	D	79										1	7	55							32	8								103
T8	A	1		1				31				1											5	10						48
T8	B	23						5					46																	51
T8	C	50					31		1								56													88
T8	D	20		1				24																						25
Penicillium + Community		Ancestor (wild-type) Morphotype Count	Mutant Morphotype Counts (see Table S1 for descriptions)
Transfer Time	Replicate		1	2	3	4	5	6	7	8	9	10	11	12	13	14	15	16	17	18	19	20	21	22	23A	23B	23C	25	26	Mutant Total
T1	A	119																												0
T1	B	51																								2				2
T1	C	107																												0
T1	D	130		1																										1
T2	A	135		1																										1
T2	B	113																												0
T2	C	163																												0
T2	D	121																												0
T3	A	47																												0
T3	B	93											1															1		2
T3	C	92																									1			1
T3	D	80																							2		1			3
T4	A	75										1																		1
T4	B	100																											1	1
T4	C	72																								3				3
T4	D	86																												0
T5	A	43																							2		4	1		7
T5	B	57																							2				1	3
T5	C	43																									1			1
T5	D	54																							1		1			2
T6	A	37										7	3												2					12
T6	B	26																												0
T6	C	60									1		1																	2
T6	D	58								1																	2			3
T7	A	19										36	1												1					38
T7	B	60								1																				1
T7	C	90											6																	6
T7	D	43										2	2				3									1	4	2		14
T8	A	30					1	2																						3
T8	B	31						1																4						5
T8	C	31						8																7						15
T8	D	340				20	50	120						100			28	10												328
