## Supplementary material for "Rapid phenotypic and metabolomic domestication of wild *Penicillium* molds on cheese": Table S2A-B

### Sheet: Table S2A
Table S2A: Description of specific mutant isolates identified in the evolution of Penicillium sp. strain #12
Name/Nickname	Form	Size	Elevation	Border/Margin	Surface	Opacity	Color	Class	Reasoning for classification
#1	filamentous	medium	umbonate	filiform	puffy/powdery	opaque	pure white	Class II	II - pure white, puffy, raised
#2	filamentous	punctiform	raised	filiform	rough/rugged	opaque center with clearer border	white	Class M	M - really tiny, pure white
#3	circular	punctiform	raised	filiform	powdery	opaque	white	Class M	M - really tiny, pure white
#4	filamentous/round	medium	flat	filiform	rough/powdery	opaque	pure white	Class I	I - flat, filamentous, white
#5	filamentous	small	raised	filiform	rough/rugged	opaque center with clearer border	pure white	Class M	M - raised up, filamentous edges
#6	circular	very punctiform	raised	round	smooth powder	opaque	pure white	Class M	M - really tiny, pure white
#7	circular	punctiform	raised	round	smooth powder	opaque	pure white	Class M	M - really tiny, pure white
#8	filamentous	medium	raised	filiform	puffy/powdery	opaque	golden w/ white dot in ct. like WT	Class III	III - golden green, raised
#9	filamentous	medium	umbonate	filiform	puffy/powdery	opaque	slight light green ct/ mostly white	Class III	III - light green, raised
#10a	circular	small	~flat	filiform	rough	opaque	white/near pure white	Class II	II - pure white, raised
#10b	circular	small	~flat	filiform	rough	opaque	tan/beige	Class III	III - light green, raised
#10c	circular	small	~flat	filiform	rough	opaque	darker tan/light green	Class III	III - golden green, raised
#11	circular	sm-med	raised	filiform	rugged ct/powdery border	opaque	pure white	Class I	I or III - turns tan after 7 days
#12	filamentous	punctiform-sm	raised	filiform	powdery	opaque	white, light green or tan	Class III	III - tan/green, raised
#13 - EH mutant	filamentous	medium	flat	filiform	rough/powdery	opaque	pure white	Class M	M - misc.
#14	filamentous	med-large	slight raise	filiform	powdery	opaque	light green	Class III	III - tan/green, filamentous, raised

### Sheet: Table S2B
Table S2B: Distribution of mutant types across replicate populations and transfers in the experimental evolution of Penicillium sp. #12. Data below show the number of colonies of Ancestor or mutants counted from 10-4 dilution plates of experimental populations. T1, T2, etc. = transfer number.
Penicillium Alone		Ancestor (wild-type) Morphotype Count	Mutant Morphotype Counts (see Table S3 for descriptions)
Transfer Time	Replicate		1	2	3	4	5	6	7	8	9	10a	10b	10c	11	12	13	14	Mutant Total		Class I
T1	A	47																	0		Class II
T1	B	26																	0		Class III
T1	C	31																	0		Class M (Miscellaneous)
T1	D	40																	0
T2	A	73	1																1
T2	B	79		1															1
T2	C	45																	0
T2	D	48		1															1
T3	A	44			1		1	1											3
T3	B	36																	0
T3	C	45			1	1					1								3
T3	D	59																	0
T4	A	41	3																3
T4	B	47																	0
T4	C	61																	0
T4	D	42							1	1									2
T5	A	21	2				1				1								4
T5	B	40	1								1								2
T5	C	34	1				1												2
T5	D	58	1																1
T6	A	47																	0
T6	B	53										3	5	5					13
T6	C	64	1						1			1	3	2					8
T6	D	15	3										1						4
T7	A	25	1										1						2
T7	B	24	1					2			1		14						18
T7	C	26	1										1		2				4
T7	D	31	4										1	2					7
T8	A	29	2							1	2		4	3					12
T8	B	15	1		2								2	11					16
T8	C	38	2		1		1			2			20	11				2	39
T8	D	295	4	4	1								8	13					30
Penicillium + Community		Ancestor (wild-type) Morphotype Count	Mutant Morphotype Counts (see Table S3 for descriptions)
Transfer Time	Replicate		1	2	3	4	5	6	7	8	9	10a	10b	10c	11	12	13	14	Mutant Total
T1	A	51																	0
T1	B	19																	0
T1	C	25					1												1
T1	D	22																	0
T2	A	22																	0
T2	B	33					2												2
T2	C	23																	0
T2	D	27						1											1
T3	A	18																	0
T3	B	65			1														1
T3	C	29																	0
T3	D	29									1								1
T4	A	36					1									1			2
T4	B	45																	0
T4	C	50					1									1			2
T4	D	25																	0
T5	A	40																	0
T5	B	26																	0
T5	C	21														1			1
T5	D	28					1												1
T6	A	56				1	1								1	1			4
T6	B	58							1							1			2
T6	C	54					1												1
T6	D	62				1													1
T7	A	72			1														1
T7	B	69	1														1		2
T7	C	100												1		1			2
T7	D	93							1		1		1						3
T8	A	47									1							1	2
T8	B	97				1										2			3
T8	C	102						1								1		1	3
T8	D	51											2						2
