## Supplementary material for "Rapid phenotypic and metabolomic domestication of wild *Penicillium* molds on cheese": Table S3

### Sheet: Table S5
Table S5: Overview of all volatile organic compounds detected in the ancestor (ANC), and mutants M2, M5, and M6 of Penicillium commune strain 162_3FA
Compound	Chemical Family	CAS	ANC Relative Peak Area			M2 Relative Peak Area				M5 Relative Peak Area				M6 Relative Peak Area
			Rep 1	Rep 2	Rep 3	Rep 1	Rep 2	Rep 3	Rep 4	Rep 1	Rep 2	Rep 3	Rep 4	Rep 1	Rep 2	Rep 3	Rep 4
Pentanone<2->	Ketone	107879	0.387212	0.518249	0.129221	0.585007	0.235039	0.14088	0.149903	0.47351	0.257168	0.404749		3.09613	2.74646	3.52606	2.43882
Pentanal	Aldehyde	110623	0.0625093	0.0467806		0.0464537	0.0399532	0.0282088	0.0268903	0.0401637	0.0260046	0.0260036	0.0214628	0.0124802	0.0189717	0.014022	0.0149973
Isopentyl alcohol	Alcohol	123513	0.0260264		0.0179434	0.0283359	0.0148917	0.0178336	0.0236934	0.151617	0.156505		0.143183	0.369049	0.28672	0.486978	0.281634
Pentanol	Alcohol	71410	0.110688	0.0662162	0.0821813	0.0600148	0.0407595	0.036989	0.0690258	0.153577	0.14508	0.22399	0.164145	0.203923	0.132665	0.227359	0.130977
2-Hexanone	Ketone	591786	0.0603807		0.045063	0.0295682	0.0166454	0.0243685	0.0293669	0.0516421	0.0573148		0.033054	0.134637	0.176534	0.0984802	0.169778
Unknown 1	Unknown	5057998	0.0603807	0.054241	0.0498595	0.0543565	0.0340762	0.0429949	0.0433823	0.0727818	0.0672057	0.0181366	0.0302806	0.131073	0.17734	0.0671147	0.16382
Octane<N->	Hydrocarbon	111659	0.0887388	0.0681527	0.0248195	0.0637439	0.11269	0.0762874	0.0902931	0.0550776	0.0499791	0.0370257	0.0270132	0.0154759	0.029988	0.0209633	0.0297319
2,4-Dimethyl-heptene	Hydrocarbon	19549872				0.0254329	0.0156057	0.0154244	0.0172859		0.00503151	0.0045318	0.0045976
Ethylbenzene	Hydrocarbon	100414	0.10388	0.0858245	0.119356	0.133003	0.0681512	0.143804	0.136347	0.188843	0.206336		0.214934	0.0640118	0.0672633	0.0869884	0.0498712
Octane, 4-methyl-	Hydrocarbon	2216344				0.0545119	0.0829593	0.0486645	0.0477701
p-xylene	Hydrocarbon	106423	0.375429	0.286986	0.353313	0.652858	0.49084	0.470518	0.463592	0.749889	0.871579		0.764624	0.19138	0.194239	0.246884	0.187365
2-Furanmethanol	Oxygenated Heterocycles	98000	0.021993	0.0370656	0.0298244	0.0586287	0.0941566	0.055657	0.0541881	0.0655842	0.0401982	0.0538819	0.0386361		0.0638343	0.0381467	0.0605903
Pyridine, 3-methyl-	Nitrogen Compound	108996	0.0629052	0.0328326	0.0371856	0.0285205	0.0741081	0.0342409	0.082581	0.11145	0.108193	0.112348	0.0615226	0.0561967	0.063201	0.0727319	0.0412633
1,8-Nonadiene	Hydrocarbons	4900305	0.0305427	0.0212484	0.0230398	0.0160656	0.00894582		0.0111849	0.0404728	0.0398843	0.0242573	0.0306136	0.0838743	0.0660253	0.101471	0.0758692
Styrene	Hydrocarbon	100425	2.33791	1.75544	1.68276	2.46869	1.72007	1.89982	2.13951	2.50156	2.25993	2.66947	2.33135	1.38437	0.836562	1.23318	0.856672
Heptanone<2->	Ketone	110430	2.71831	2.11194	3.31088	1.84865	1.01145	1.48969	1.66056	7.74682	8.37798	5.81097	7.78314	22.1331	16.357	29.5908	19.5209
o-xylene	Hydrocarbon	95-47-6	0.357859	0.30952	0.341772	0.623279	0.361871	0.46945	0.482088	0.778378	0.844231	0.169369	0.770372	0.183492	0.176358	0.218029	0.152503
Heptanal	Aldehyde	111717	0.0633944	0.0406803	0.0436968	0.0325681	0.0293102	0.0309176
Heptanol<2->	Alcohol	543497								0.245553	0.188102	0.257041	0.212046	0.462205	0.344121	0.493894	0.321942
Amyl acetate	Ester	628637	0.0151739		0.0139716	0.0114288	0.00796877	0.0110622	0.0113618	0.028313	0.0311174		0.0321878	0.0342366	0.036372	0.0463263	0.0313229
Hydroxybutanoic acid lactone<4->	Oxygenated Heterocycle	96480	0.0747629	0.092083	0.0805549	0.078028	0.192778	0.0874922	0.0974187	0.112189	0.051934	0.0957582	0.0591219	0.0771874	0.11947	0.0653573	0.109076
2(5H)-Furanone	Oxygenated Heterocycle	497234	0.0847303	0.129961	0.0920236	0.119902	0.274959	0.121466	0.147214	0.150918	0.0867779	0.142234	0.0705545	0.0622756	0.176598	0.102668	0.152957
Heptanol<N->	Alcohol	111706	0.106064	0.0784714	0.117948	0.0618332	0.055103	0.0467675	0.073998	0.213239	0.162645	0.210098	0.141433	0.0774614	0.0757974	0.100521	0.0930292
1-Octen-3-ol	Alcohol	3391864	3.8231	2.80588	3.18138	1.62456	1.15299	1.40203	1.34756	6.62854	4.30303	5.7596	3.9711	0.938508	0.854274	1.33883	0.961589
Phenol	Alcohol	108952	0.0804192	0.0782041	0.0458944	0.0402217	0.0627301	0.0455278	0.0425588	0.058552	0.0330486	0.0432709	0.0293792	0.0238621	0.0537561	0.0351134	0.0489842
3-Octanone	Ketone	106683	0.200327	0.150252	0.122596	0.056358	0.0597117	0.0486074	0.0467076	0.137672	0.0888125	0.122003	0.075432	0.059722	0.0466293	0.0655414	0.0693453
Octanone<2->	Ketone	111137	0.224272	0.174716	0.219808	0.101592	0.109713	0.0959586	0.116723	0.624465	0.528691	0.699177	0.439965	1.08599	0.793518	1.11913	0.930876
Unknown 3	Unknowns	542289	0.103405	0.0885247	0.0566661	0.0805002	0.105404	0.0866257	0.0672157	0.102186	0.0457134	0.0543189	0.0390107	0.0527462	0.0676428	0.0466144	0.0720713
Hexalactone<gamma->	Oxygenated Heterocycle	695067				0.0241622		0.0174105	0.0222424		0.0238164	0.0260616	0.0223873
Unknown 4	Unknown	1120214						0.0296066	0.0344581	0.0385105	0.0390232	0.0517965	0.0385254
Unknown 5	Hydrocarbon	13151989						0.00438828	0.0030442					0.129144	0.0990828	0.168397	0.16072
8-Nonen-2-one	Ketone	5009325	0.352626	0.273387	0.488583	0.224966	0.193191	0.198687	0.2514	2.09981	1.93174	2.34415	1.25022	3.55808	2.82795	4.70589	4.31333
Nonanone<2->	Ketone	821556	13.2485	9.59015	16.9631	7.12218	5.57529	5.73748	6.34517	48.1993	43.8758	50.5842	27.5004	64.7966	53.9079	69.7354	70.9759
Nonanol<2->	Alcohol	628999	0.210439	0.159467	0.194093	0.046243	0.035696	0.0372837	0.0317319	0.356695	0.240799	0.299384	0.187957	0.201132	0.20198	0.326508	0.288585
Unknown 6	Unknown	3891983				0.0174748	0.0226355	0.0185729	0.0162951	0.0393438	0.0296861	0.0496822	0.0292407
Levoglucosenone	Oxygenated Heterocycle	37112315					0.0136762	0.0156775		0.022348	0.0137563	0.0116964
Phenyl ethyl alcohol	Alcohol	60128						0.0190912	0.0185179	0.0167996	0.0107314	0.0199267	0.0135522
Heptyl acetate	Ester	112061	0.301309	0.190025	0.218393	0.188556	0.167309	0.135712	0.161678	0.595781	0.433004	0.48518	0.303554	0.346435	0.358559	0.40242	0.336121
Methyl octanoate	Ester	111115								0.0536784	0.050968	0.0541944	0.0319241	0.0540438	0.0506792	0.0622806	0.051581
Unknown 7	Unknown	123331				0.00946274	0.00980611	0.0095848	0.00994552	0.0714498	0.0331601	0.0275259	0.0226198		0.0186681	0.0158766	0.0150603
2-Decanone	Ketone	693549	0.0606066	0.0513245	0.0776748	0.0319389	0.0281771	0.0290052	0.0348835	0.298162	0.280346	0.32096	0.149868	0.330778	0.31301	0.469324	0.448509
Undecane, 2,6-dimethyl-	Hydrocarbon	17301234								0.0153655	0.0107255	0.0186268	0.0117615
Methenamine	Nitrogen compound	100970	0.403391	0.414836	0.231342	0.114202	0.217005	0.192423	0.17403	0.169391	0.102059	0.134752	0.0969317	0.0990727	0.105036	0.136109	0.167664
Naphthalene, 1,2,3,4-tetrahydro-6-methyl-	Hydrocarbon	1680519								0.0154851	0.00912806	0.0107386	0.00805836
Naphthalene, 2-methyl-	Hydrocarbon	91576	0.0748251	0.0601541	0.0396401	0.104956	0.103101	0.0869181	0.105093	0.174961	0.100791	0.0989125	0.0750453	0.0836072	0.0935672	0.166782	0.111688
Undecanone<2->	Ketone	112129	1.4691	1.5266	2.90468	0.748784	0.614359	0.72191	0.684804	9.52286	9.11494	8.8468	4.38187	8.80942	8.42413	12.7245	12.2208
Nonanyl acetate<N->	Ester	143135	0.0477706	0.0331999	0.0499995	0.0169948	0.0198654	0.023042	0.0263859	0.145499	0.127562	0.117899	0.0671007	0.0832053	0.0974665	0.1363	0.112661
Naphthalene, 1-methyl-	Hydrocarbon	90120	0.062072	0.054281	0.0363532	0.0745158	0.0673413	0.0623499	0.0662385	0.104501	0.066386	0.0641131	0.0444358	0.0600962	0.0642449	0.108206	0.0726881
2-Dodecanone	Ketone	6175491								0.0276517	0.0309815	0.0293756	0.0149574	0.0331094	0.0300004	0.041754	0.0437424
Geosmin	Alcohol	19700211	0.646742	0.778921	0.55996
Tridecanone<2->	Ketone	593088								0.0660332	0.0573325	0.0456281	0.0352169	0.0272815	0.0395983	0.0541445	0.0460743
Benzoic acid, 4-ethoxy-, ethyl ester	Ester	23676097												0.00960885	0.00819189	0.0130799	0.0113938
Hexadecane (C16)	Hydrocarbon	544763	0.081269	0.0582722	0.0686067	0.124891	0.0672688	0.0704015	0.0926328	0.0983125	0.0652206	0.0788573	0.0470107	0.180266	0.156489	0.197832	0.211712
Heptadecane (C17)	Hydrocarbon	629787	0.0445186	0.0385057	0.0286148	0.0369279	0.0188343	0.0146375	0.0187412	0.0252875	0.021541	0.0208124	0.0115895	0.020308	0.0160043	0.0209553	0.0294397
